# Cloacal virome of an ancient host lineage – the tuatara (*Sphenodon punctatus*) – reveals abundant and diverse diet-related viruses

**DOI:** 10.1101/2022.06.14.496210

**Authors:** Stephanie J. Waller, Sarah Lamar, Benjamin J. Perry, Rebecca M. Grimwood, Edward C. Holmes, Jemma L. Geoghegan

## Abstract

Tuatara (*Sphenodon punctatus*) are one of the most phylogenetically isolated species and provide a unique host system to study virus evolution. While the tuatara genome, sequenced in 2020, revealed many endogenous viral elements, we know little of the exogenous viruses that infect tuatara. We performed a metatranscriptomics study of tuatara cloaca samples from a wild population on Takapourewa (Stephens Island), Aotearoa New Zealand. From these data we identified 49 potentially novel viral species that spanned 20 RNA viral families and/or orders, the vast majority (48) of which were likely dietary related. Notably, using a protein structure homology search, we identified a highly divergent novel virus within the *Picornaviridae* which may directly infect tuatara. Additionally, two endogenous tuatara adintoviruses were characterised that exhibited long-term viral-host co-divergence. Overall, our results indicate that the tuatara cloacal virome is highly diverse likely due a large number of dietary related viruses.
