## Supplementary Table 1 for "Cloacal virome of an ancient host lineage – the tuatara (*Sphenodon punctatus*) – reveals abundant and diverse diet-related viruses"

### Sheet: Sheet1
Tuatara indiviudal	Weight (WT)	Snout Vent Length (SVL)	LogWT	LogSVL	BCI ratio (log WT/log SVL)	Average BCI	Tuatara Library
9	195	196	2.29003	2.29226	0.999031	1.02491	T1
42	170	170	2.23045	2.23045	1
34	175	174	2.24304	2.24055	1.00111
37	240	197	2.38021	2.29447	1.03737
59	240	182	2.38021	2.26007	1.05316
26	250	184	2.39794	2.26482	1.05878
40	260	187	2.41497	2.27184	1.063	1.07681	T2
58	260	179	2.41497	2.25285	1.07196
39	295	196	2.46982	2.29226	1.07746
56	295	194	2.46982	2.2878	1.07956
11	310	203	2.49136	2.3075	1.07968
31	280	184	2.44716	2.26482	1.08051
36	330	209	2.51851	2.32015	1.0855
7	350	218	2.54407	2.33846	1.08793	1.09895	T3
47	305	191	2.4843	2.28103	1.08911
21	340	202	2.53148	2.30535	1.09809
5	410	236	2.61278	2.37291	1.10109
15	350	203	2.54407	2.3075	1.10252
25	370	211	2.5682	2.32428	1.10494
48	400	222	2.60206	2.34635	1.10898
49	398	219	2.59988	2.34044	1.11085	1.11939	T4
10	390	211	2.59106	2.32428	1.11478
53	380	203	2.57978	2.3075	1.118
18	500	258	2.69897	2.41162	1.11915
38	450	230	2.65321	2.36173	1.12342
6	440	224	2.64345	2.35025	1.12475
13	440	224	2.64345	2.35025	1.12475
8	440	219	2.64345	2.34044	1.12947	1.13601	T5
12	480	236	2.68124	2.37291	1.12994
20	440	214	2.64345	2.33041	1.13433
4	530	251	2.72428	2.39967	1.13527
2	510	237	2.70757	2.37475	1.14015
30	560	249	2.74819	2.3962	1.14689
33	550	239	2.74036	2.3784	1.15219	1.15492	T6
50	530	231	2.72428	2.36361	1.15259
14	510	223	2.70757	2.3483	1.15299
32	600	255	2.77815	2.40654	1.15442
17	570	242	2.75587	2.38382	1.15608
45	650	269	2.81291	2.42975	1.1577
41	650	268	2.81291	2.42813	1.15847
46	610	247	2.78533	2.3927	1.1641	1.16952	T7
29	630	253	2.79934	2.40312	1.16488
54	680	266	2.83251	2.42488	1.1681
35	690	269	2.83885	2.42975	1.16837
52	640	250	2.80618	2.39794	1.17025
55	650	250	2.81291	2.39794	1.17305
19	630	238	2.79934	2.37658	1.17789
3	685	253	2.83569	2.40312	1.18	1.19695	T8
22	720	261	2.85733	2.41664	1.18236
27	710	255	2.85126	2.40654	1.1848
16	850	277	2.92942	2.44248	1.19936
23	780	252	2.89209	2.4014	1.20434
28	850	269	2.92942	2.42975	1.20565
60	850	267	2.92942	2.42651	1.20726
43	900	274	2.95424	2.43775	1.21187
