## Supplementary Table 2 for "Cloacal virome of an ancient host lineage – the tuatara (*Sphenodon punctatus*) – reveals abundant and diverse diet-related viruses"

### Sheet: Sheet1
Tuatara Library	Virus Name	Transcript ID	Family	Host	Location	NCBI Accession	Sequence Length (Amino Acids)	Top viral polymerase containing aminio acid seqeunce hit in NCBI nr Database (GenBank Accession)	AA Similarity (%)	e-value	Comments	Standardised abundance	Untrimmed alignment length (aa)
T1	Tuatara cloaca-associated mymonavirus-1	TRINITY_DN546256_c0_g1_i1_len510_T1	Mymonavirirdae	Sphenodon punctatus	Takpourewa (Stephens Island)	Pending	169	RNA-dependent RNA polymerase, partial [Grapevine-associated mymona-like virus 1] QXN75392.1	63.31	5e-72		5.90689e-07	3138
		TRINITY_DN52577_c0_g1_i1_len366_T1		Sphenodon punctatus	Takpourewa (Stephens Island)		121	RNA-dependent RNA polymerase, partial [Grapevine-associated mymona-like virus 1] QXN75392.1	69.17	2e-52
		TRINITY_DN25045_c0_g1_i1_len364_T1		Sphenodon punctatus	Takpourewa (Stephens Island)		121	RNA dependent RNA polymerase [Plasmopara viticola lesion associated mymonavirus 1] QHD64779.1	44.63	2e-12
T5	Tuatara cloaca-associated mymonavirus-2	TRINITY_DN539703_c0_g1_i1_len330_T5	Mymonaviridae	Sphenodon punctatus	Takpourewa (Stephens Island)		109	RNA-dependent RNA polymerase, partial [Grapevine-associated mymona-like virus 1] QXN75392.1	57.84	3e-30		2.42875e-07
T7	Tuatara cloaca-associated rhabdovirus-1	TRINITY_DN68387_c0_g2_i1_len351_T7	Rhabdoviridae	Sphenodon punctatus	Takpourewa (Stephens Island)		117	RNA-dependent RNA polymerase [Drosophila affinis sigmavirus] YP_009505485.1	58.62	1e-41		9.01071e-08
		TRINITY_DN68387_c0_g1_i1_len288_T7		Sphenodon punctatus	Takpourewa (Stephens Island)		95	L protein [Orgi virus] YP_009315873.1	60.98	4e-28
T4	Tuatara cloaca-associated iflavirus-1	TRINITY_DN1362_c0_g1_i1_len9929_T4	Iflaviridae	Sphenodon punctatus	Takpourewa (Stephens Island)	Pending	3189	polyprotein [Iflaviridae sp.] QKN89041.1	89.22	0		0.000269819	3910
T3		TRINITY_DN16409_c0_g1_i2_len9925_T3	Iflaviridae	Sphenodon punctatus	Takpourewa (Stephens Island)		3189	polyprotein [Iflaviridae sp.] QKN89041.1	89.25	0		4.02047e-05
T7		TRINITY_DN185953_c1_g1_i1_len8763_T7	Iflaviridae	Sphenodon punctatus	Takpourewa (Stephens Island)		2920	polyprotein [Iflaviridae sp.] QKN89041.1	89.63	0		1.92604e-05
T5		TRINITY_DN1919_c0_g1_i1_len9925_T5	Iflaviridae	Sphenodon punctatus	Takpourewa (Stephens Island)		3189	polyprotein [Iflaviridae sp.] QKN89041.1	89.22	0		0.0002788
T8		TRINITY_DN1723_c0_g2_i1_len6737_T8	Iflaviridae	Sphenodon punctatus	Takpourewa (Stephens Island)		6737	polyprotein [Iflaviridae sp.] QKN89041.1	89.55	0		0.000196456
T7	Tuatara cloaca-associated picornavirus-1	TRINITY_DN18408_c0_g2_i1_len1828_T7	Picornaviridae	Sphenodon punctatus	Takpourewa (Stephens Island)		485	N/A	N/A	N/A	Orphan contig identified using Phyre2	3.06364e-06
T3	Tuatara cloaca-associated polycipivirus-1	TRINITY_DN100748_c0_g1_i1_len839_T3	Polycipiviridae	Sphenodon punctatus	Takpourewa (Stephens Island)		279	RNA-dependent RNA polymerase [Polycipiviridae sp.] QXV86407.1	55.04	8e-98		3.94717e-07
T7	Hubei picorna-like virus 51	TRINITY_DN402471_c0_g2_i1_len1339_T7	Picornavirales	Sphenodon punctatus	Takpourewa (Stephens Island)		446	hypothetical protein 2 [Hubei picorna-like virus 51] YP_009337724.1	95.96	0		1.08129e-06
T6	Tuatara cloaca-associated secovirus-1	TRINITY_DN130038_c0_g1_i1_len331_T6	Secoviridae	Sphenodon punctatus	Takpourewa (Stephens Island)		110	polyprotein [Persimmon waikavirus] BBL52501.1	69.09	4e-48		1.5934e-07
T1	Tuatara cloaca-associated picrona-like virus-1	TRINITY_DN4971_c0_g1_i1_len9305_T1	Picornavirales	Sphenodon punctatus	Takpourewa (Stephens Island)		1973	hypothetical protein [Picornavirales sp.] QJI53586.1	31.25	1e-88		0.000146057
T8	Tuatara cloaca-assoicated dicistrovirus-1	TRINITY_DN14582_c0_g2_i1_len3288_T8	Dicistroviridae	Sphenodon punctatus	Takpourewa (Stephens Island)		912	hypothetical protein [Lindernia crustacea dicistrovirus] QKF95576.1	64.95	0		4.44848e-06
T1		TRINITY_DN126455_c0_g5_i1_len1476_T1	Dicistroviridae	Sphenodon punctatus	Takpourewa (Stephens Island)		491	hypothetical protein [Lindernia crustacea dicistrovirus] QKF95576.1	65.92	0		1.56359e-06
T6		TRINITY_DN17006_c0_g5_i1_len2250_T6	Dicistroviridae	Sphenodon punctatus	Takpourewa (Stephens Island)		566	hypothetical protein [Lindernia crustacea dicistrovirus] QKF95576.1	70.27	0		3.44572e-06
T7		TRINITY_DN17741_c0_g1_i1_len1103_T7	Dicistroviridae	Sphenodon punctatus	Takpourewa (Stephens Island)		367	hypothetical protein [Lindernia crustacea dicistrovirus] QKF95576.1	77.93	0		9.68652e-07
T7	Tuatara cloaca-associated dicistrovirus-2	TRINITY_DN166417_c0_g1_i1_len2140_T7	Dicistroviridae	Sphenodon punctatus	Takpourewa (Stephens Island)		555	non-structural polyprotein [Israeli acute paralysis virus] ASS83234.1	63.52	0		2.523e-06
T5	Tuatara cloaca-associated dicistrovirus-3	TRINITY_DN7038_c0_g1_i1_len10197_T5	Dicistroviridae	Sphenodon punctatus	Takpourewa (Stephens Island)		2036	nonstructural polyprotein [Weivirus-like virus sp.] QJI53767.1	32.16	4e-51		0.000284932
T6	Tuatara cloaca-associated phenuivirus-1	TRINITY_DN142251_c0_g1_i1_len250_T6	Phenuiviridae	Sphenodon punctatus	Takpourewa (Stephens Island)	Pending	83	RNA-dependent RNA polymerase [Watermelon crinkle leaf-associated virus 2] BCX80290.1	68.35	2e-28		7.96698e-08	6340
T3	Tuatara cloaca-associated phenuivirus-2	TRINITY_DN81303_c0_g1_i1_len298_T3	Phenuiviridae	Sphenodon punctatus	Takpourewa (Stephens Island)		98	RNA-dependent RNA polymerase [Grapevine associated cogu-like virus 4] QMP81963.1	51.02	4e-25		1.8796e-08
T2	Tuatara cloaca-associated bunya-like-virus-1	TRINITY_DN583355_c0_g1_i1_len229_T2	Bunyavirales	Sphenodon punctatus	Takpourewa (Stephens Island)		75	RNA-dependent RNA polymerase [Grapevine-associated negative single-stranded RNA virus 5] QXN75415.1	68	7e-28		3.43197e-08
T1	Tuatara cloaca-associated bunya-like-virus-2	TRINITY_DN588016_c0_g1_i1_len245_T1	Bunyavirales	Sphenodon punctatus	Takpourewa (Stephens Island)		81	RNA-dependent RNA polymerase [Coniothyrium diplodiella negative-stranded RNA virus 1] QDB75015.1	87.65	4.00E-42		6.94928e-08
T4	Tuatara cloaca-associated hypovirus-1	TRINITY_DN522018_c0_g1_i1_len235_T4	Hypoviridae	Sphenodon punctatus	Takpourewa (Stephens Island)	Pending	77	RdRp [Erysiphe necator associated hypovirus 1] QHD64829.1	84.42	5e-38		1.01811e-07	5366
T7	Tuatara cloaca-associated hypovirus-2	TRINITY_DN480383_c0_g1_i1_len293_T7	Hypoviridae	Sphenodon punctatus	Takpourewa (Stephens Island)		97	RdRp [Erysiphe necator associated hypovirus 2] QHD64832.1	53.61	5e-20		9.01071e-08
T7	Tuatara cloaca-associated hypovirus-3	TRINITY_DN688705_c0_g1_i1_len243_T7	Hypoviridae	Sphenodon punctatus	Takpourewa (Stephens Island)		80	RNA-dependent RNA polymerase [Macrophomina phaseolina hypovirus 2] QOE55583.1	58.23	2e-21		6.75804e-08
T7	Tuatara cloaca-associated hypovirus-4	TRINITY_DN611919_c0_g1_i1_len270_T7	Hypoviridae	Sphenodon punctatus	Takpourewa (Stephens Island)		74	RNA-dependent RNA polymerase [Macrophomina phaseolina hypovirus 2] QOE55583.1	60.81	1e-18		9.01071e-08
T4	Tuatara cloaca-associated partitivirus-1	TRINITY_DN182397_c0_g1_i1_len2299_T4	Partitiviridae	Sphenodon punctatus	Takpourewa (Stephens Island)		712	RNA-dependent RNA polymerase [Pleurotus ostreatus virus 1] YP_227355.1	52.92	0		1.90589e-05
T7	Tuatara cloaca-associated durna-like virus-1	TRINITY_DN82028_c0_g1_i1_len1144_T7	Durnavirales	Sphenodon punctatus	Takpourewa (Stephens Island)		380	RNA-dependent RNA polymerase [Partitiviridae sp.] QDH87063.1	32.93	1.00E-45		5.40643e-07
T5	Tuatara cloaca-associated durna-like virus-2	TRINITY_DN445890_c0_g1_i1_len1195_T5	Durnavirales	Sphenodon punctatus	Takpourewa (Stephens Island)		350	RdRp [Wuhan large pig roundworm virus 1] YP_009329866.1	49.1	6e-114		1.09294e-06
T2	Tuatara cloaca-associated durna-like virus-3	TRINITY_DN4923_c0_g1_i1_len1335_T2	Durnavirales	Sphenodon punctatus	Takpourewa (Stephens Island)		430	RNA-dependent RNA polymerase [Riboviria sp.] UCS96375.1	63.25	0		2.95149e-05
T2	Tuatara cloaca-associated durna-like virus-4	TRINITY_DN96303_c0_g1_i1_len610_T2	Durnavirales	Sphenodon punctatus	Takpourewa (Stephens Island)		203	RNA-dependent RNA polymerase [Stroud virus] QIS87965.1	48.02	4e-48		7.20713e-07
T2	Tuatara cloaca-associated durna-like virus-5	TRINITY_DN75075_c0_g2_i1_len979_T2	Durnavirales	Sphenodon punctatus	Takpourewa (Stephens Island)		326	RdRp [Lysoka partiti-like virus] AWV66993.1	42.9	1e-62		8.40832e-07
T2	Tuatara cloaca-associated durna-like virus-6	TRINITY_DN111099_c0_g1_i1_len884_T2	Durnavirales	Sphenodon punctatus	Takpourewa (Stephens Island)		294	RNA-dependent RNA polymerase [Dubrovin virus] QIS87968.1	49.47	9e-83		5.31955e-07
T2	Tuatara cloaca-associated durna-like virus-7	TRINITY_DN306159_c0_g1_i1_len895_T2	Durnavirales	Sphenodon punctatus	Takpourewa (Stephens Island)		297	RNA-dependent RNA polymerase [Red panda associated partiti-like virus] UBJ26016.1	68.69	5e-148		1.28699e-06
T2	Tuatara cloaca-associated durna-like virus-8	TRINITY_DN625608_c0_g1_i1_len1123_T2	Durnavirales	Sphenodon punctatus	Takpourewa (Stephens Island)		373	RdRp [Lysoka partiti-like virus] AWV66999.1	33.51	4e-38		1.04675e-06
T3	Tuatara cloaca-associated durna-like virus-9	TRINITY_DN77982_c0_g1_i1_len1970_T3	Durnavirales	Sphenodon punctatus	Takpourewa (Stephens Island)		597	hypothetical protein [Kummerowia striata partitivirus] QKI28960.1	52.02	0		2.54141e-06
T1		TRINITY_DN14590_c0_g1_i2_len802_T1	Durnavirales	Sphenodon punctatus	Takpourewa (Stephens Island)		267	RNA-dependent RNA polymerase [Partitiviridae sp.] QDH86971.1	89.95	6e-146		5.73316e-07
T1	Tuatara cloaca-associated reovirus-1	TRINITY_DN630158_c0_g1_i1_len233_T1	Reoviridae	Sphenodon punctatus	Takpourewa (Stephens Island)	Pending	72	VP1 [Bercke-Baary Melophagus reo-like virus] UJG27935.1	83.33	3e-34		6.94928e-08	2038
T6	Tuatara cloaca-associated reovirus-2	TRINITY_DN402749_c0_g1_i1_len217_T6	Reoviridae	Sphenodon punctatus	Takpourewa (Stephens Island)		77	VP1 [Bercke-Baary Melophagus reo-like virus] UJG27935.1	84.21	1e-35		3.98349e-08
T4	Tuatara cloaca-associated totivirus-1	TRINITY_DN20161_c0_g1_i1_len6149_T4	Totiviridae	Sphenodon punctatus	Takpourewa (Stephens Island)	Pending	858	RNA dependent RNA polymerase [Diatom colony associated dsRNA virus 5] YP_009552789.1	33.22	6e-86		1.76132e-05	2426
T2		TRINITY_DN12159_c0_g1_i1_len6149_T2	Totiviridae	Sphenodon punctatus	Takpourewa (Stephens Island)		858	RNA dependent RNA polymerase [Diatom colony associated dsRNA virus 5] YP_009552789.1	33.22	6e-86		9.40359e-06
T8	Tuatara cloaca-associated totivirus-2	TRINITY_DN152682_c0_g3_i2_len1303_T8	Totiviridae	Sphenodon punctatus	Takpourewa (Stephens Island)		434	RNA-dependent RNA polymerase [Callinectes sapidus toti-like virus 1] UKZ10722.1	34.22	9e-47		1.01241e-06
T1		TRINITY_DN9911_c0_g1_i1_len4328_T1	Totiviridae	Sphenodon punctatus	Takpourewa (Stephens Island)		1086	RNA-dependent RNA polymerase [Callinectes sapidus toti-like virus 1] UKZ10722.1	32.3	7e-123		6.08166e-06
T3		TRINITY_DN71406_c0_g1_i1_len464_T3	Totiviridae	Sphenodon punctatus	Takpourewa (Stephens Island)		154	RNA-dependent RNA polymerase [Callinectes sapidus toti-like virus 1] UKZ10722.1	41.38	2e-23		2.25552e-07
T7	Tuatara cloaca-assoiciated totivrus-3	TRINITY_DN243344_c0_g1_i1_len826_T7	Totiviridae	Sphenodon punctatus	Takpourewa (Stephens Island)		274	RNA-dependent RNA polymerase [Erysiphe necator associated totivirus 7] QJW70337.1	61.9	2e-119		5.40643e-07
T4	Tuatara cloaca-associated chuvirus-1	TRINITY_DN482211_c0_g1_i1_len232_T4	Chuviridae	Sphenodon punctatus	Takpourewa (Stephens Island)	Pending	77	RNA-dependent RNA polymerase [Chuviridae sp.] UEP18257.1	47.76	2e-13		1.62897e-07	2694
		TRINITY_DN260295_c0_g1_i1_len213_T4		Sphenodon punctatus	Takpourewa (Stephens Island)		70	RNA-dependent RNA polymerase [Soybean thrips chu-like virus 1] QQP18758.1	60.32	3e-20
		TRINITY_DN510492_c0_g1_i1_len221_T4		Sphenodon punctatus	Takpourewa (Stephens Island)		73	RNA-dependent RNA polymerase [Blattodean chu-related virus OKIAV148] QMP82200.1	61.11	1e-24
T2	Tuatara cloaca-associated hepevirus-1	TRINITY_DN132877_c0_g1_i2_len8700_T2	Hepeviridae	Sphenodon punctatus	Takpourewa (Stephens Island)	Pending	2498	RdRp [Swiper virus] QQR34432.1	36.28	0		4.61432e-05	3971
T8		TRINITY_DN27014_c0_g2_i2_len763_T8	Hepeviridae	Sphenodon punctatus	Takpourewa (Stephens Island)		254	RdRp [Swiper virus] QQR34432.1	38.43	2e-40		4.82101e-07
T4		TRINITY_DN11235_c0_g1_i1_len7430_T4	Hepeviridae	Sphenodon punctatus	Takpourewa (Stephens Island)		2476	RdRp [Swiper virus] QQR34432.1	36.4	0		2.51879e-05
T5	Hubei permutotetra-like virus 10	TRINITY_DN243616_c0_g1_i1_len274_T5	Permutotetraviridae	Sphenodon punctatus	Takpourewa (Stephens Island)	Pending	91	RdRp [Hubei permutotetra-like virus 10] YP_009337764.1	95.4	2e-50		4.04791e-08	1570
T6	Tuatara cloaca-associated nodavirus-1	TRINITY_DN32733_c0_g1_i1_len3993_T6	Nodaviridae	Sphenodon punctatus	Takpourewa (Stephens Island)	Pending	873	putative RNA-dependent RNA polymerase [Barns Ness serrated wrack noda-like virus 2] ASM94093.1	35.2	4e-136		6.49309e-06	1471
T8	Tuatara cloaca-associated nodavirus-2	TRINITY_DN174846_c0_g1_i1_len622_T8	Nodaviridae	Sphenodon punctatus	Takpourewa (Stephens Island)		207	putative RNA dependent RNA polymerase [Sclerophthora macrospora virus A] NP_995577.1	66.67	4e-50		3.50619e-07
		TRINITY_DN174846_c0_g3_i1_len362_T8		Sphenodon punctatus	Takpourewa (Stephens Island)		120	putative RNA dependent RNA polymerase [Sclerophthora macrospora virus A] QRM12719.1	66.67	1e-46
T6	Tuatara cloaca-associated nodavirus-3	TRINITY_DN238435_c0_g1_i1_len496_T6	Nodaviridae	Sphenodon punctatus	Takpourewa (Stephens Island)		164	hypothetical protein [Clinch noda-like virus 1] QNL09585.1	65.64	6e-70		3.18679e-07
		TRINITY_DN523177_c0_g1_i1_len374_T6		Sphenodon punctatus	Takpourewa (Stephens Island)		124	hypothetical protein [Clinch noda-like virus 1] QNL09585.1	63.71	5e-48
T5		TRINITY_DN203704_c0_g2_i1_len958_T5	Nodaviridae	Sphenodon punctatus	Takpourewa (Stephens Island)		319	hypothetical protein [Clinch noda-like virus 1] QNL09585.1	59.12	3e-121		1.82156e-06
		TRINITY_DN545634_c0_g1_i1_len387_T5		Sphenodon punctatus	Takpourewa (Stephens Island)		129	hypothetical protein [Clinch noda-like virus 1] QNL09585.1	67.44	1e-48
		TRINITY_DN552908_c0_g1_i1_len587_T5		Sphenodon punctatus	Takpourewa (Stephens Island)		195	hypothetical protein [Forsythia suspensa noda-like virus] QKI28965.1	60	8e-64
T1	Tuatara cloaca-associated tombusvirus-1	TRINITY_DN1474_c0_g1_i3_len5501_T1	Tombusviridae	Sphenodon punctatus	Takpourewa (Stephens Island)	Pending	584	RNA-dependent RNA polymerase [Erysiphe necator associated tombus-like virus 4] QKN22677.1	63.73	0		1.82394e-05	1549
T5	Erysiphe necator associated tombus-like virus 3	TRINITY_DN2873_c0_g1_i1_len2274_T5	Tombusviridae	Sphenodon punctatus	Takpourewa (Stephens Island)		601	RNA-dependent RNA polymerase [Erysiphe necator associated tombus-like virus 3] QKN22654.1	96.02	6e-156		1.85334e-06
		TRINITY_DN21867_c0_g1_i7_len870_T5		Sphenodon punctatus	Takpourewa (Stephens Island)		227	RNA-dependent RNA polymerase [Erysiphe necator associated tombus-like virus 3] QKN22654.1	95.59	4e-160
T5	Brassica caulorapa tombusvirus	TRINITY_DN2873_c0_g1_i5_len2486_T5	Tombusviridae	Sphenodon punctatus	Takpourewa (Stephens Island)		445	hypothetical protein 2 [Brassica caulorapa tombusvirus] QKF95585.1	93.59	0		6.28114e-06
T7	Tuatara cloaca-associated tombusvirus-2	TRINITY_DN4347_c0_g1_i1_len3840_T7	Tombusviridae	Sphenodon punctatus	Takpourewa (Stephens Island)		580	hypothetical protein 1 [Hubei tombus-like virus 1] YP_009337041.1	69.24	0		9.48107e-06
T7	Zizania latifolia tombusvirus	TRINITY_DN4347_c0_g1_i2_len2621_T7	Tombusviridae	Sphenodon punctatus	Takpourewa (Stephens Island)		590	hypothetical protein 2 [Zizania latifolia tombusvirus] QKF95588.1	93.64	0		3.3227e-06
T7	Maize-associated tombusvirus	TRINITY_DN4347_c0_g1_i6_len942_T7	Tombusviridae	Sphenodon punctatus	Takpourewa (Stephens Island)		183	ORF1 [Maize-associated tombusvirus] UKP15130.1	96.72	6e-112		1.17139e-06
T8	Tuatara cloaca-associated tombusvirus-3	TRINITY_DN10006_c0_g1_i1_len1555_T8	Tombusviridae	Sphenodon punctatus	Takpourewa (Stephens Island)		245	putative RNA-dependent RNA polymerase [Riboviria sp.] UBJ26078.1	55.97	4e-86		2.52008e-06
T6	Tuatara cloaca-associated tombusvirus-4	TRINITY_DN20538_c1_g4_i1_len559_T6	Tombusviridae	Sphenodon punctatus	Takpourewa (Stephens Island)		186	hypothetical protein 1 [Hubei tombus-like virus 1] YP_009337041.1	59.64	6.00E-55		7.56863e-07
T6	Erysiphe necator associated tombus-like virus 2	TRINITY_DN20538_c1_g9_i1_len1027_T6	Tombusviridae	Sphenodon punctatus	Takpourewa (Stephens Island)		342	RNA-dependent RNA polymerase [Erysiphe necator associated tombus-like virus 2] QKN22642.1	93.88	0		1.97183e-06
T1	Tuatara cloaca-associated tombusvirus-5	TRINITY_DN22622_c0_g2_i1_len1231_T1	Tombusviridae	Sphenodon punctatus	Takpourewa (Stephens Island)		332	RNA-dependent RNA polymerase [Riboviria sp.] UCS96360.1	55.86	2e-120		1.45935e-06
T7	Tuatara cloaca-associated tombusvirus-6	TRINITY_DN26500_c0_g1_i1_len1045_T7	Tombusviridae	Sphenodon punctatus	Takpourewa (Stephens Island)		348	hypothetical protein [Olive latent virus 1] QDX15140.1	42.74	6e-92		6.9833e-07
T4	Tuatara cloaca-associated tombusvirus-7	TRINITY_DN158975_c0_g2_i1_len715_T4	Tombusviridae	Sphenodon punctatus	Takpourewa (Stephens Island)		236	hypothetical protein 2 [Ginkgo biloba tombusvirus] QKI28846.1	50	3e-74		6.10864e-07
T3	Tuatara cloaca-associated tombusvirus-8	TRINITY_DN236741_c0_g1_i1_len399_T3	Tombusviridae	Sphenodon punctatus	Takpourewa (Stephens Island)		132	RNA-dependent RNA polymerase [Cocksfoot mild mosaic virus] UEV87730.1	82.58	4e-68		9.39802e-08
T6	Tuatara cloaca-associated tombusvirus-9	TRINITY_DN237841_c0_g1_i1_len2407_T6	Tombusviridae	Sphenodon punctatus	Takpourewa (Stephens Island)		523	RNA-dependent RNA polymerase [Grapevine-associated RNA virus 10] QXN75424.1	41.06	2e-110		6.13458e-06
T6	Tuatara cloaca-associated tombusvirus-10	TRINITY_DN538167_c0_g1_i1_len3079_T6	Tombusviridae	Sphenodon punctatus	Takpourewa (Stephens Island)		521	putative RNA-dependent RNA polymerase [Riboviria sp.] UBJ26078.1	62.92	0		1.87822e-05
T4	Maize-associated tombusvirus	TRINITY_DN190474_c0_g3_i1_len759_T4	Tombusviridae	Sphenodon punctatus	Takpourewa (Stephens Island)		252	ORF1 [Maize-associated tombusvirus] UKP15130.1	95.63	3.00E-175		1.32578e-06
		TRINITY_DN190474_c0_g1_i2_len952_T4		Sphenodon punctatus	Takpourewa (Stephens Island)		168	ORF1 [Maize-associated tombusvirus] UKP15126.1	96.43	7e-112
T2	Maize-associated tombusvirus	TRINITY_DN1219_c0_g3_i1_len1259_T2	Tombusviridae	Sphenodon punctatus	Takpourewa (Stephens Island)		334	ORF1 [Maize-associated tombusvirus] UKP15126.1	94.01	0		1.45859e-06
T2	Erysiphe necator associated tombus-like virus 2	TRINITY_DN1219_c1_g1_i1_len726_T2	Tombusviridae	Sphenodon punctatus	Takpourewa (Stephens Island)		160	RNA-dependent RNA polymerase [Erysiphe necator associated tombus-like virus 2] QKN22642.1	96.25	2e-107		1.02959e-06
		TRINITY_DN1219_c1_g3_i1_len828_T2		Sphenodon punctatus	Takpourewa (Stephens Island)		275	RNA-dependent RNA polymerase [Erysiphe necator associated tombus-like virus 2] QKN22642.1	98.18	0
T1	Tuatara adintovirus-1	TRINITY_DN12214_c0_g2_i3_len2693_T1	Adintoviridae	Sphenodon punctatus	Takpourewa (Stephens Island)	Pending	393	TPA: PolB [Terrapene box turtle adintovirus] DAC80301.1	39.92	1e-50		4.03163e-06	2292
T3		TRINITY_DN8706_c0_g1_i1_len1001_T3		Sphenodon punctatus	Takpourewa (Stephens Island)		333	TPA: PolB [Terrapene box turtle adintovirus] DAC80301.1	51.2	1e-99		5.88128e-07
T5		TRINITY_DN12212_c0_g1_i1_len3258_T5		Sphenodon punctatus	Takpourewa (Stephens Island)		837	TPA: PolB [Terrapene box turtle adintovirus] DAC80301.1	52.62	0		2.65523e-06
T8		TRINITY_DN47299_c0_g1_i8_len1682_T8		Sphenodon punctatus	Takpourewa (Stephens Island)		534	TPA: PolB [Terrapene box turtle adintovirus] DAC80301.1	65.42	0		1.47151e-06
T7	Tuatara adintovirus-2	TRINITY_DN14729_c0_g1_i2_len3550_T7	Adintoviridae	Sphenodon punctatus	Takpourewa (Stephens Island)		1183	TPA: PolB [Terrapene box turtle adintovirus] DAC80301.1	55.57	0		4.85903e-06
